# Cell Type-Agnostic Optical Perturbation Screening Using Nuclear In-Situ Sequencing (NIS-Seq)

**DOI:** 10.1101/2024.01.18.576210

**Authors:** Caroline I. Fandrey, Peter Konopka, Marius Jentzsch, Afraa Zackria, Salie Maasewerd, Eicke Latz, Jonathan L. Schmid-Burgk

## Abstract

Genome-scale perturbation screening is widely used to identify disease-relevant cellular proteins serving as potential drug targets. However, most biological processes are not compatible with commonly employed perturbation screening methods, which rely on FACS- or growth-based enrichment of cells. Optical pooled screening instead uses fluorescence microscopy to determine the phenotype in single cells, and subsequently to identify individual perturbagens in the same cells. Published methods rely on cytosolic detection of endogenously expressed barcoded transcripts, which limits application to large, transcriptionally active cell types, and often relies on local clusters of clonal cells for unequivocal barcode assignment, thus precluding genome-scale screening for many biological processes. Nuclear In-Situ Sequencing (NIS-Seq) solves these shortcomings by creating bright sequencing signals directly from nuclear genomic DNA, enabling screening any nucleus-containing cell type at high density and high library complexity. We benchmark NIS-Seq by performing three genome-scale optical screens in live cells, identifying key players of inflammation-related cellular pathways.
