## Supplementary Table 1 for "Cell Type-Agnostic Optical Perturbation Screening Using Nuclear In-Situ Sequencing (NIS-Seq)"

### Sheet: Sheet1
Figure	Name	Sequence	Application
1-3	gRNA_library_fwd	TATCTTGTGGAAAGGACGAAACA	amplification of Brunello gRNA library for cloning into CROPseq vectors
1-3	gRNA_library_rev	GCCTTATTTTAACTTGCTATTTCTAG	amplification of Brunello gRNA library for cloning into CROPseq vectors
1H	CROPseq_iT7_no-term_fwd	CCTATAGTGAGTCGTATTACTAGATCTTGAGACACTGCTTTTTGC	inverse-T7 insertion into CROPseq-Guide-Puro (Addgene #86708)
1H	CROPseq_iT7_no-term_rev	GCACCGACTCGGTGCCACTTTTT	inverse-T7 insertion into CROPseq-Guide-Puro (Addgene #86708)
1H	CROPseq_iT7_fwd	CCTATAGTGAGTCGTATTAAAGCTTGGCGTAACTAGATCTTGAGACACTG	inverse-T7 and terminator insertion into CROPseq-Guide-Puro (Addgene #86708)
1H	CROPseq_iT7_rev	GATCAAAAAAGCACCGACTCGGTGCCACTTTTT	inverse-T7 and terminator insertion into CROPseq-Guide-Puro (Addgene #86708)
1-3	oRT_CROPseq_iT7	A+CT+AT+CA+TA+TG+CT+TACCGTAACTT	NIS-Seq
1-3	oPD_CROPseq_iT7	/5Phos/GGTGTTTCGTCCTTTCC CTCCTGTTCGACAGTCAGCCGCATCTGCGTCTATTTAGTGGAGCCCTTG CTTGCTATTTCTAGCTCTAAAAC	NIS-Seq
1-3	oSBS_CROPseq_iT7	ATTTAGTGGAGCCCTTG CTTGCTATTTCTAGCTCTAAAAC	NIS-Seq
1H	IL1R1_gRNA_sense	CACCGAATAGTCTTCCCCTAGCACT	cloning of validation gRNA
1H	IL1R1_gRNA_antisense	AAACAGTGCTAGGGGAAGACTATTC	cloning of validation gRNA
1H	MYD88_gRNA_sense	CACCGACCACACTTGATGACCCCCT	cloning of validation gRNA
1H	MYD88_gRNA_antisense	AAACAGGGGGTCATCAAGTGTGGTC	cloning of validation gRNA
1H	MAP3K7_gRNA_sense	CACCGCCCAGCTTTCCGAATCATGT	cloning of validation gRNA
1H	MAP3K7_gRNA_antisense	AAACACATGATTCGGAAAGCTGGGC	cloning of validation gRNA
1H	MiSeq_MYD88_fwd	ACACTCTTTCCCTACACGACGCTCTTCCGATCTAGCCCATCTGCTTCAAACACCCA	determination of editing rate by NGS (OutKnocker.org)
1H	MiSeq_MYD88_rev	TGACTGGAGTTCAGACGTGTGCTCTTCCGATCTAGGGAGGCTGCTTTACTCTGTCT	determination of editing rate by NGS (OutKnocker.org)
1H	MiSeq_IL1R1_fwd	ACACTCTTTCCCTACACGACGCTCTTCCGATCTATACATTCTTTGCAGGATCCCAG	determination of editing rate by NGS (OutKnocker.org)
1H	MiSeq_IL1R1_rev	TGACTGGAGTTCAGACGTGTGCTCTTCCGATCTGGCAGCAAAGGTTAGGAGCAACT	determination of editing rate by NGS (OutKnocker.org)
1H	MiSeq_MAP3K7_fwd	ACACTCTTTCCCTACACGACGCTCTTCCGATCTAAGGGGACAGGAGTAGTCTTCCA	determination of editing rate by NGS (OutKnocker.org)
1H	MiSeq_MAP3K7_rev	TGACTGGAGTTCAGACGTGTGCTCTTCCGATCTCCATTGTTTCTGTAAGTCATGTG	determination of editing rate by NGS (OutKnocker.org)
3D	MiSeq_NLRP3_fwd	ACACTCTTTCCCTACACGACGCTCTTCCGATCTCCACTTCGGCTCATCTCTTTTTG	KO verification by NGS (OutKnocker.org)
3D	MiSeq_NLRP3_rev	TGACTGGAGTTCAGACGTGTGCTCTTCCGATCTACCTGGAGGATGTGGACTTGAAG	KO verification by NGS (OutKnocker.org)
1G	MiSeq_gRNA_fwd_S0	ACACTCTTTCCCTACACGACGCTCTTCCGATCTATCTTGTGGAAAGGACGAAACAC	gRNA library NGS
1G	MiSeq_gRNA_fwd_S1	ACACTCTTTCCCTACACGACGCTCTTCCGATCTCATCTTGTGGAAAGGACGAAACAC	gRNA library NGS
1G	MiSeq_gRNA_fwd_S2	ACACTCTTTCCCTACACGACGCTCTTCCGATCTGCATCTTGTGGAAAGGACGAAACAC	gRNA library NGS
1G	MiSeq_gRNA_fwd_S3	ACACTCTTTCCCTACACGACGCTCTTCCGATCTAGCATCTTGTGGAAAGGACGAAACAC	gRNA library NGS
1G	MiSeq_gRNA_fwd_S4	ACACTCTTTCCCTACACGACGCTCTTCCGATCTCAACATCTTGTGGAAAGGACGAAACAC	gRNA library NGS
1G	MiSeq_gRNA_fwd_S6	ACACTCTTTCCCTACACGACGCTCTTCCGATCTTGCACCATCTTGTGGAAAGGACGAAACAC	gRNA library NGS
1G	MiSeq_gRNA_fwd_S7	ACACTCTTTCCCTACACGACGCTCTTCCGATCTACGCAACATCTTGTGGAAAGGACGAAACAC	gRNA library NGS
1G	MiSeq_gRNA_fwd_S8	ACACTCTTTCCCTACACGACGCTCTTCCGATCTGAAGACCCATCTTGTGGAAAGGACGAAACAC	gRNA library NGS
1G	MiSeq_gRNA_rev	TGACTGGAGTTCAGACGTGTGCTCTTCCGATCTCCGACTCGGTGCCACTTTTTCAA	gRNA library NGS
